# The endophytic fungus *Cosmosporella* sp. VM-42 from *Vinca minor* is a source of bioactive compounds with potent activity against drug-resistant bacteria

**DOI:** 10.1101/2024.12.27.630490

**Authors:** Ting He, Xiao Li, Rosario del Carmen Flores-Vallejo, Ana-Maria Radu, Jan Maarten van Dijl, Kristina Haslinger

## Abstract

Medicinal plants serve as valuable resources for the isolation of endophytic fungi. *Vinca minor* is a well-known producer of important vinca alkaloids and emerges as a promising source of endophytic fungi with antibacterial potential and biosynthetic capacity. In this study, we isolated an endophytic fungus from *V. minor* and identified it as *Cosmosporella* sp. VM-42. To date, relatively little is known about this fungal genus. The ethyl acetate extract of this isolate selectively inhibited Gram-positive bacteria, such as methicillin-sensitive and methicillin-resistant *Staphylococcus aureus* (MSSA and MRSA). Therefore, we isolated the most abundant compound from the crude extract and identified it as nectriapyrone with MIC and MBC values ranging from 125 to 62.5 µg/mL against MSSA and MRSA strains. We further sequenced and annotated the 39.07 Mb genome of the isolate, revealing that it encodes 9,842 protein-coding genes, including 415 genes for carbohydrate-active enzymes and various biosynthetic gene clusters. Our untargeted metabolomic analysis shows that the fungus produces various secondary metabolites, including cyclodepsipeptides, dimeric naphtho-γ-pyrones, and macrolactones, which are known to have antifungal and antibacterial activities. In addition, we used small-molecule epigenetic modulators to activate the expression of silent biosynthetic gene clusters to broaden the chemical profile of *Cosmosporella* sp. VM-42. Taken together, we provide a first systematic analysis of *Cosmosporella* sp. VM-42, and our results show that it is a promising source of compounds with pharmacological potential against drug resistant bacteria.

**Highlights:**

- First comprehensive study of *Cosmosporella* sp. VM-42 by genomics and metabolomics
- The fungus produces chemically-diverse secondary metabolites with antibacterial activity
- Nectriapyrone, the main compound, shows bactericidal activity against MSSA and MRSA
- Small-molecule epigenetic modulators trigger production of putatively new secondary metabolites.
- Other secondary metabolites of *Cosmosporella* may present novel bioactivities.
