## Supplementary Data Files for "The endophytic fungus *Cosmosporella* sp. VM-42 from *Vinca minor* is a source of bioactive compounds with potent activity against drug-resistant bacteria": Supplementary dataset 1.xlsx

### Sheet: Sheet2
Gene ID	EC#	HMMER	dbCAN_sub	DIAMOND	Signalp	#ofTools
Fc.00g063150.m01.polypeptide	-	AA1(169-657)	AA1_e22	AA1	N	3
Fc.00g081300.m01.polypeptide	-	AA1(3-527)	AA1_e11	AA1	N	3
Fc.00g096870.m01.polypeptide	1.10.3.2	AA1(74-624)	AA1_e8	AA1	N	3
Fc.00g026440.m01.polypeptide	1.10.3.2|1.10.3.-	AA1(92-577)	AA1_e46	AA1_3	N	3
Fc.00g015300.m01.polypeptide	1.10.3.2	AA1_2(42-379)	AA1_e26	AA1_2	Y(1-21)	3
Fc.00g073810.m01.polypeptide	1.10.3.2	AA1_2(43-378)	AA1_e26	AA1_2	Y(1-23)	3
Fc.00g027530.m01.polypeptide	1.10.3.2|1.10.3.-	AA1_3(29-359)	AA1_e46	AA1_3	N	3
Fc.00g088330.m01.polypeptide	1.10.3.2|1.10.3.-	AA1_3(50-362)	AA1_e46	AA1_3	N	3
Fc.00g058880.m01.polypeptide	1.10.3.2|-	AA1_3(64-382)	AA1_e18+AA1_e41	AA1_3	N	3
Fc.00g050570.m01.polypeptide	1.14.99.53	AA11(18-214)	AA11_e7	AA11	Y(1-25)	3
Fc.00g017180.m01.polypeptide	-	AA11(19-211)	AA11_e8	N	Y(1-19)	2
Fc.00g047250.m01.polypeptide	-	AA11(22-212)	AA11_e8	N	Y(1-22)	2
Fc.00g103750.m01.polypeptide	-	AA11(23-230)	AA11_e0	AA11	Y(1-28)	3
Fc.00g061450.m01.polypeptide	-	AA12(30-431)	AA12_e0	AA12	Y(1-24)	3
Fc.00g072000.m01.polypeptide	-	AA14(17-291)	AA14_e0	AA14	Y(1-19)	3
Fc.00g107610.m01.polypeptide	-	AA16(20-186)	AA16_e0	N	N	2
Fc.00g007090.m01.polypeptide	-	AA2(105-350)	AA2_e7	AA2	Y(1-20)	3
Fc.00g068870.m01.polypeptide	-	AA2(107-347)	AA2_e1	AA2	Y(1-36)	3
Fc.00g052310.m01.polypeptide	-	AA2(60-254)	AA2_e8	AA0	Y(1-19)	3
Fc.00g112660.m01.polypeptide	N	AA3(214-732)	N	AA3	N	2
Fc.00g113770.m01.polypeptide	-	AA3(9-541)	AA3_e4	AA3_2	N	3
Fc.00g097930.m01.polypeptide	-	AA3_2(10-573)	AA3_e28	AA3_2	N	3
Fc.00g027560.m01.polypeptide	-	AA3_2(16-605)	AA3_e1	AA3_2	N	3
Fc.00g058810.m01.polypeptide	-	AA3_2(24-644)	AA3_e26	AA3	Y(1-18)	3
Fc.00g078680.m01.polypeptide	-	AA3_2(37-624)	AA3_e48	AA3_2	Y(1-31)	3
Fc.00g039380.m01.polypeptide	-	AA3_2(8-571)	AA3_e25	AA3_2	N	3
Fc.00g105750.m01.polypeptide	1.1.3.13	AA3_3(12-511)	AA3_e3	AA3_3	N	3
Fc.00g105770.m01.polypeptide	1.1.3.13	AA3_3(14-650)	AA3_e3	AA3_3	N	3
Fc.00g020770.m01.polypeptide	-	AA4(129-313)	AA4_e1	GT31	N	3
Fc.00g041030.m01.polypeptide	-	AA4(2-230)	AA4_e1	GT31	N	3
Fc.00g000250.m01.polypeptide	1.1.3.38	AA4(31-220)	AA4_e0	N	N	2
Fc.00g004590.m01.polypeptide	1.6.5.6	AA6(4-201)	AA6_e0	N	N	2
Fc.00g010030.m01.polypeptide	1.1.3.-	AA7(119-309)	AA7_e0	N	N	2
Fc.00g105280.m01.polypeptide	1.1.3.-	AA7(123-329)	AA7_e4	N	Y(1-20)	2
Fc.00g012120.m01.polypeptide	1.1.3.-	AA7(124-341)	AA7_e0	N	Y(1-24)	2
Fc.00g054720.m01.polypeptide	-	AA7(130-349)	AA4_e1	GT31	N	3
Fc.00g105140.m01.polypeptide	1.1.3.-	AA7(188-401)	AA7_e0	N	Y(1-23)	2
Fc.00g055790.m01.polypeptide	1.1.3.-	AA7(196-402)	AA7_e0	N	Y(1-36)	2
Fc.00g040780.m01.polypeptide	1.1.3.-	AA7(28-213)	AA7_e5	N	N	2
Fc.00g103300.m01.polypeptide	1.1.3.-	AA7(29-226)	AA7_e0	N	N	2
Fc.00g010510.m01.polypeptide	1.1.3.-	AA7(29-467)	AA7_e0	N	N	2
Fc.00g055540.m01.polypeptide	1.1.3.-	AA7(314-531)	AA7_e0	N	N	2
Fc.00g016640.m01.polypeptide	1.1.3.-	AA7(32-467)	AA7_e0	N	N	2
Fc.00g094280.m01.polypeptide	-	AA7(370-791)	AA7_e3	N	N	2
Fc.00g058630.m01.polypeptide	1.1.3.-	AA7(37-217)	AA7_e0	GH31	N	3
Fc.00g106700.m01.polypeptide	1.1.3.-	AA7(39-469)	AA7_e0	AA7	N	3
Fc.00g113240.m01.polypeptide	1.1.3.-	AA7(41-445)	AA7_e0	N	N	2
Fc.00g031660.m01.polypeptide	1.1.3.-	AA7(54-492)	AA7_e1	AA7	Y(1-20)	3
Fc.00g043610.m01.polypeptide	1.1.3.-	AA7(57-260)	AA7_e0	N	Y(1-27)	2
Fc.00g024770.m01.polypeptide	1.1.3.-	AA7(57-265)	AA7_e0	N	Y(1-21)	2
Fc.00g039350.m01.polypeptide	1.1.3.-	AA7(58-498)	AA7_e0	N	Y(1-20)	2
Fc.00g081330.m01.polypeptide	1.1.3.-	AA7(86-291)	AA7_e0	N	Y(1-20)	2
Fc.00g044910.m01.polypeptide	N	AA8(25-180)	N	AA0	Y(1-24)	2
Fc.00g094320.m01.polypeptide	-	AA8(45-225)	AA8_e0	N	N	2
Fc.00g009990.m01.polypeptide	-	AA9(10-225)	AA9_e1	AA9	Y(1-22)	3
Fc.00g043280.m01.polypeptide	1.14.99.54|1.14.99.56	AA9(10-234)	AA9_e46	AA9+CBM1	N	3
Fc.00g050370.m01.polypeptide	1.14.99.54|1.14.99.56	AA9(16-242)	AA9_e15	AA9	Y(1-27)	3
Fc.00g091240.m01.polypeptide	-	AA9(5-226)	AA9_e5	AA9+CBM18	Y(1-17)	3
Fc.00g002580.m01.polypeptide	1.14.99.54|1.14.99.56	AA9(5-233)	AA9_e14	AA9	N	3
Fc.00g059140.m01.polypeptide	-	AA9(6-221)	AA9_e4	AA9	Y(1-20)	3
Fc.00g114570.m01.polypeptide	1.14.99.54|1.14.99.56	AA9(9-234)	AA9_e46	AA9	Y(1-23)	3
Fc.00g106490.m01.polypeptide	-	CBM21(323-429)	CBM21_e9	CBM21	N	3
Fc.00g027600.m01.polypeptide	-	CBM63(238-308)	CBM63_e9	N	Y(1-21)	2
Fc.00g034940.m01.polypeptide	3.2.1.40|3.1.1.73	CBM67(115-263)+GH78(313-831)	CBM67_e28+GH78_e80	GH78	N	3
Fc.00g025910.m01.polypeptide	-	CE3(1-232)	CE3_e17	N	N	2
Fc.00g045440.m01.polypeptide	-	CE3(132-368)	CE3_e23	CE0	Y(1-24)	3
Fc.00g094820.m01.polypeptide	-	CE3(2-142)	CE3_e20	N	N	2
Fc.00g004040.m01.polypeptide	-	CE3(347-446)	CE3_e27	N	N	2
Fc.00g081350.m01.polypeptide	-	CE3(382-575)	CE3_e20	N	N	2
Fc.00g047590.m01.polypeptide	-	CE3(44-235)	CE3_e28	N	Y(1-26)	2
Fc.00g079460.m01.polypeptide	-	CE3(44-236)	CE3_e27	CE3	Y(1-25)	3
Fc.00g056840.m01.polypeptide	-	CE3(52-245)	CE3_e27	N	N	2
Fc.00g095370.m01.polypeptide	-	CE3(55-258)	CE3_e27	N	N	2
Fc.00g011180.m01.polypeptide	-	CE3(55-259)	CE3_e27	N	N	2
Fc.00g025480.m01.polypeptide	-	CE3(59-255)	CE3_e27	GH55	N	3
Fc.00g035010.m01.polypeptide	-	CE3(60-253)	CE3_e21	CBM24+GH71	N	3
Fc.00g106630.m01.polypeptide	-	CE4(118-247)	CE4_e263	CBM18+CE4	Y(1-27)	3
Fc.00g079530.m01.polypeptide	-	CE4(147-271)	CE4_e60	CBM18+CE4	N	3
Fc.00g005140.m01.polypeptide	-	CE4(3-104)	CE4_e72	N	N	2
Fc.00g061190.m01.polypeptide	-	CE4(44-149)	CE4_e221	N	N	2
Fc.00g012220.m01.polypeptide	-	CE4(46-149)	CE4_e234	N	N	2
Fc.00g066360.m01.polypeptide	-	CE4(67-197)	CE4_e357	CE4	N	3
Fc.00g019960.m01.polypeptide	-	CE5(22-216)	CE5_e17	N	Y(1-19)	2
Fc.00g071000.m01.polypeptide	-	CE5(24-237)	CE5_e9	N	N	2
Fc.00g084480.m01.polypeptide	-	CE5(29-248)	CE5_e49	N	Y(1-21)	2
Fc.00g115250.m01.polypeptide	-	CE5(33-229)	CE5_e48	N	N	2
Fc.00g008090.m01.polypeptide	-	CE5(44-213)	CE5_e20	N	Y(1-19)	2
Fc.00g114560.m01.polypeptide	-	CE8(27-300)	CE8_e40	CE8	Y(1-17)	3
Fc.00g039230.m01.polypeptide	-	CE9(17-408)	CE9_e4	CE9	N	3
Fc.00g072100.m01.polypeptide	-	CE9(19-421)	CE9_e4	CE9	N	3
Fc.00g009420.m01.polypeptide	3.2.1.21	GH1(161-619)	GH1_e4	GH1	Y(1-24)	3
Fc.00g109840.m01.polypeptide	3.2.1.21	GH1(2-469)	GH1_e105	GH1	N	3
Fc.00g044540.m01.polypeptide	3.2.1.21	GH1(7-477)	GH1_e105	GH1	N	3
Fc.00g096770.m01.polypeptide	3.2.1.8	GH10(22-331)	GH10_e40	CBM1+GH10	N	3
Fc.00g035020.m01.polypeptide	-	GH105(46-388)	GH105_e57	GH105	N	3
Fc.00g058240.m01.polypeptide	-	GH105(47-369)	GH105_e57	GH105	N	3
Fc.00g010470.m01.polypeptide	-	GH105(49-368)	GH105_e57	GH105	N	3
Fc.00g114160.m01.polypeptide	3.2.1.8	GH11(39-215)	GH11_e11	N	Y(1-20)	2
Fc.00g033830.m01.polypeptide	3.2.1.109	GH114(28-231)	GH114_e25	N	N	2
Fc.00g069940.m01.polypeptide	-	GH114(90-291)	GH114_e4	GH114	Y(1-21)	3
Fc.00g100010.m01.polypeptide	-	GH114(94-290)	GH114_e9	GH114	N	3
Fc.00g095640.m01.polypeptide	-	GH12(140-284)	GH12_e24	GH12	Y(1-22)	3
Fc.00g104150.m01.polypeptide	3.2.1.4	GH12(162-305)	GH12_e17	N	N	2
Fc.00g105330.m01.polypeptide	3.2.1.4|3.2.1.151|3.2.1.73	GH12(89-233)	GH12_e41	N	Y(1-18)	2
Fc.00g008210.m01.polypeptide	3.2.1.4|3.2.1.151	GH12(92-238)	GH12_e34	N	Y(1-47)	2
Fc.00g073630.m01.polypeptide	-	GH125(535-945)	GH125_e2	GH125	N	3
Fc.00g039640.m01.polypeptide	-	GH125(70-493)	GH125_e2	GH125	Y(1-17)	3
Fc.00g085750.m01.polypeptide	-	GH125(93-529)	GH125_e2	GH125	Y(1-22)	3
Fc.00g115000.m01.polypeptide	3.2.1.185	GH127(18-570)	GH127_e0	GH127	N	3
Fc.00g017950.m01.polypeptide	-	GH128(145-358)	GH128_e17	N	Y(1-21)	2
Fc.00g057790.m01.polypeptide	-	GH128(156-344)	GH128_e20	N	Y(1-19)	2
Fc.00g034290.m01.polypeptide	-	GH128(165-389)	GH128_e41	GH128	N	3
Fc.00g083980.m01.polypeptide	-	GH128(44-281)	GH128_e2	GH128	Y(1-19)	3
Fc.00g104880.m01.polypeptide	-	GH128(51-287)	GH128_e26	GH128	N	3
Fc.00g083480.m01.polypeptide	3.2.1.1	GH13_1(57-361)	GH13_e124	GH13_1	Y(1-21)	3
Fc.00g092800.m01.polypeptide	2.4.1.25|3.2.1.33	GH13_25(1098-1549)	GH13_e153+GH133_e0	GH13_25+GH133	N	3
Fc.00g105960.m01.polypeptide	-	GH13_32(331-561)	CBM21_e21+GH13_e236	CBM21+GH13	N	3
Fc.00g068540.m01.polypeptide	5.4.99.11|3.2.1.20|3.2.1.10|3.2.1.-|3.2.1.70	GH13_40(32-383)	GH13_e122	GH13_40	N	3
Fc.00g055410.m01.polypeptide	3.2.1.10	GH13_40(33-392)	GH13_e151	GH13_40	N	3
Fc.00g004320.m01.polypeptide	5.4.99.11|3.2.1.20|3.2.1.10|3.2.1.-|3.2.1.70	GH13_40(41-402)	GH13_e122	GH13_40	N	3
Fc.00g007920.m01.polypeptide	3.2.1.1|3.2.1.116|2.4.1.-	GH13_5(37-204)	GH13_e173	N	N	2
Fc.00g007910.m01.polypeptide	3.2.1.1|3.2.1.116|2.4.1.-	GH13_5(4-182)	GH13_e173	GH13_5	N	3
Fc.00g030480.m01.polypeptide	2.4.1.18	GH13_8(250-543)	CBM48_e32+GH13_e20	CBM48+GH13_8	N	3
Fc.00g069930.m01.polypeptide	3.2.1.-	GH132(156-460)	GH132_e3	GH132	Y(1-28)	3
Fc.00g089740.m01.polypeptide	-	GH132(52-311)	GH132_e1	GH132	Y(1-20)	3
Fc.00g045760.m01.polypeptide	-	GH135(23-256)	GH135_e10	N	Y(1-18)	2
Fc.00g067200.m01.polypeptide	-	GH15(290-689)	GH15_e38	GH15	N	3
Fc.00g025520.m01.polypeptide	3.2.1.3	GH15(47-451)+CBM20(487-574)	GH15_e31+CBM20_e31	CBM20+GH15	N	3
Fc.00g014620.m01.polypeptide	3.2.1.3|1.14.99.55	GH15(85-484)+CBM20(560-651)	GH15_e31+CBM20_e25	CBM20+GH15	N	3
Fc.00g037790.m01.polypeptide	-	GH152(61-327)	GH152_e10	GH152	N	3
Fc.00g105360.m01.polypeptide	-	GH154(15-393)	GH154_e10	GH154	N	3
Fc.00g049210.m01.polypeptide	-	GH154(24-372)	GH154_e10	GH154	N	3
Fc.00g050270.m01.polypeptide	-	GH16_1(122-353)	GH16_e91	GH16_1	N	3
Fc.00g090650.m01.polypeptide	-	GH16_1(52-281)	GH16_e68	GH16_1	N	3
Fc.00g098650.m01.polypeptide	-	GH16_1(62-301)	GH16_e207	N	N	2
Fc.00g112350.m01.polypeptide	-	GH16_1(68-295)	GH16_e109	GH16_1	Y(1-21)	3
Fc.00g115900.m01.polypeptide	-	GH16_1(76-320)	GH16_e142	GH16_1	Y(1-23)	3
Fc.00g058060.m01.polypeptide	-	GH16_18(68-224)	GH16_e153	GH16_18	Y(1-30)	3
Fc.00g061000.m01.polypeptide	-	GH16_18(69-225)	GH16_e149	GH16_18	Y(1-22)	3
Fc.00g112820.m01.polypeptide	-	GH16_18(69-225)	GH16_e274	GH16_18	Y(1-23)	3
Fc.00g034960.m01.polypeptide	2.4.1.-	GH16_18(71-227)	GH16_e300	GH16_18	Y(1-21)	3
Fc.00g001760.m01.polypeptide	-	GH16_19(105-269)	CBM18_e25+GH16_e15	CBM18+GH16_19	Y(1-19)	3
Fc.00g106540.m01.polypeptide	-	GH16_22(82-297)	GH16_e179	N	N	2
Fc.00g057610.m01.polypeptide	-	GH16_22(84-292)	GH16_e37	GH16_22	Y(1-18)	3
Fc.00g109020.m01.polypeptide	-	GH16_22(93-310)	GH16_e179	GH16_22	Y(1-24)	3
Fc.00g105250.m01.polypeptide	-	GH16_23(53-231)	GH16_e148	N	Y(1-25)	2
Fc.00g075960.m01.polypeptide	-	GH16_23(91-277)	GH16_e100	GH16_23	Y(1-18)	3
Fc.00g074110.m01.polypeptide	3.2.1.6	GH16_3(30-282)	GH16_e87	GH16_3	N	3
Fc.00g103150.m01.polypeptide	3.2.1.6	GH16_3(31-278)	GH16_e87	GH16_3	Y(1-19)	3
Fc.00g025240.m01.polypeptide	3.2.1.6	GH16_3(32-284)	GH16_e87	GH16_3	N	3
Fc.00g105870.m01.polypeptide	3.2.1.6	GH16_3(32-284)	GH16_e87	N	Y(1-20)	2
Fc.00g003980.m01.polypeptide	-	GH16_3(41-253)	GH16_e39	GH16	N	3
Fc.00g056780.m01.polypeptide	3.2.1.6	GH16_3(41-282)	GH16_e87	N	N	2
Fc.00g038040.m01.polypeptide	3.2.1.39	GH16_4(158-473)	GH16_e102	GH16_4	N	3
Fc.00g044570.m01.polypeptide	3.2.1.71	GH162(32-522)	GH162_e0	GH162	N	3
Fc.00g035110.m01.polypeptide	3.2.1.-|2.4.1.-	GH17(425-691)	GH17_e67	GH17	N	3
Fc.00g058450.m01.polypeptide	-	GH17(63-292)	GH17_e57	GH17	Y(1-20)	3
Fc.00g013540.m01.polypeptide	-	GH17(73-318)	GH17_e14	N	Y(1-40)	2
Fc.00g087320.m01.polypeptide	-	GH17(96-313)	GH17_e7	GH17	Y(1-20)	3
Fc.00g037230.m01.polypeptide	-	GH17(96-361)	GH17_e53	GH17	N	3
Fc.00g054600.m01.polypeptide	-	GH177(11-222)	GH109_e7	N	N	2
Fc.00g073420.m01.polypeptide	3.2.1.14	GH18(124-468)	GH18_e253	CBM18+GH18	Y(1-25)	3
Fc.00g049010.m01.polypeptide	3.2.1.96	GH18(13-231)	GH18_e169	GH18	N	3
Fc.00g037450.m01.polypeptide	-	GH18(13-289)	GH18_e141	GH18	N	3
Fc.00g067250.m01.polypeptide	-	GH18(144-498)	GH18_e145	GH18	Y(1-19)	3
Fc.00g001640.m01.polypeptide	-	GH18(151-496)	GH18_e61	CBM18+GH18	N	3
Fc.00g027510.m01.polypeptide	3.2.1.14	GH18(161-508)	GH18_e232	CBM18+GH18	Y(1-31)	3
Fc.00g114740.m01.polypeptide	3.2.1.96	GH18(18-238)	GH18_e169	GH18	N	3
Fc.00g019460.m01.polypeptide	-	GH18(21-344)	GH18_e143	GH18	N	3
Fc.00g104830.m01.polypeptide	3.2.1.-	GH18(21-361)	GH18_e227	GH18	N	3
Fc.00g071350.m01.polypeptide	3.2.1.14	GH18(2-312)	GH18_e253	N	N	2
Fc.00g054280.m01.polypeptide	3.2.1.-	GH18(29-313)	GH18_e227	GH18	N	3
Fc.00g085480.m01.polypeptide	3.2.1.14	GH18(30-280)	GH18_e94	CBM1+GH18	Y(1-23)	3
Fc.00g105910.m01.polypeptide	3.2.1.14	GH18(31-286)	GH18_e416	CBM1+GH18	Y(1-24)	3
Fc.00g081840.m01.polypeptide	3.2.1.14	GH18(45-385)	GH18_e272	GH18	N	3
Fc.00g029970.m01.polypeptide	3.2.1.14	GH18(49-402)	GH18_e272	GH18	Y(1-26)	3
Fc.00g105600.m01.polypeptide	3.2.1.14	GH18(522-880)	CBM50_e1036+GH18_e72	CBM18+CBM50+GH18	Y(1-26)	3
Fc.00g005100.m01.polypeptide	-	GH18(5-337)	GH18_e107	GH18	N	3
Fc.00g026840.m01.polypeptide	3.2.1.14	GH18(600-942)	CBM50_e1036+CBM18_e13+GH18_e72	CBM18+CBM50+GH18	Y(1-23)	3
Fc.00g026950.m01.polypeptide	3.2.1.14	GH18(8-359)	GH18_e20	GH18	N	3
Fc.00g082990.m01.polypeptide	-	GH2(18-550)	GH2_e76	GH2	N	3
Fc.00g073770.m01.polypeptide	3.2.1.23	GH2(188-618)	GH2_e61	GH2	N	3
Fc.00g115890.m01.polypeptide	3.2.1.146	GH2(54-503)	GH2_e74	GH2	Y(1-23)	3
Fc.00g010300.m01.polypeptide	3.2.1.165	GH2(56-722)	GH2_e60	GH2	Y(1-20)	3
Fc.00g044870.m01.polypeptide	3.2.1.25	GH2(5-679)	GH2_e138	GH2	N	3
Fc.00g020260.m01.polypeptide	3.2.1.25	GH2(5-743)	GH2_e138	GH2	N	3
Fc.00g074190.m01.polypeptide	3.2.1.25	GH2(8-739)	GH2_e138	GH2	N	3
Fc.00g000110.m01.polypeptide	3.2.1.52	GH20(182-557)	GH20_e49	GH20	N	3
Fc.00g069160.m01.polypeptide	3.2.1.52	GH20(206-550)	GH20_e10	GH20	Y(1-20)	3
Fc.00g072070.m01.polypeptide	-	GH24(30-171)	GH24_e112	N	Y(1-32)	2
Fc.00g033300.m01.polypeptide	3.2.1.17	GH25(28-211)	GH25_e226	N	Y(1-23)	2
Fc.00g082600.m01.polypeptide	-	GH28(240-439)	GH28_e89	GH28	N	3
Fc.00g079550.m01.polypeptide	3.2.1.67	GH28(74-462)	GH28_e29	GH28	Y(1-19)	3
Fc.00g047430.m01.polypeptide	-	GH3(102-327)	GH3_e81	GH3	Y(1-23)	3
Fc.00g039210.m01.polypeptide	3.2.1.120|3.2.1.21	GH3(109-331)	GH3_e139	GH3	Y(1-21)	3
Fc.00g108390.m01.polypeptide	3.2.1.21|3.2.1.-	GH3(123-344)	GH3_e16	GH3	Y(1-25)	3
Fc.00g039220.m01.polypeptide	-	GH3(136-364)	GH3_e188	GH3	N	3
Fc.00g058160.m01.polypeptide	3.2.1.21	GH3(166-378)	GH3_e180	GH3	N	3
Fc.00g048200.m01.polypeptide	3.2.1.21	GH3(29-242)	GH3_e51	GH3	N	3
Fc.00g055470.m01.polypeptide	3.2.1.21	GH3(31-245)	GH3_e51	GH3	N	3
Fc.00g019780.m01.polypeptide	3.2.1.21	GH3(34-245)	GH3_e116	GH3	N	3
Fc.00g103340.m01.polypeptide	3.2.1.21	GH3(34-245)	GH3_e51	GH3	N	3
Fc.00g021630.m01.polypeptide	3.2.1.21	GH3(60-272)	GH3_e116	GH3	N	3
Fc.00g041810.m01.polypeptide	3.2.1.21|3.2.1.-	GH3(64-270)	GH3_e223	GH3	Y(1-27)	3
Fc.00g114860.m01.polypeptide	-	GH3(68-272)	GH3_e99	GH3	N	3
Fc.00g104620.m01.polypeptide	3.2.1.21|3.2.1.37	GH3(78-291)	GH3_e32	GH3	Y(1-23)	3
Fc.00g072090.m01.polypeptide	-	GH3(91-315)	GH3_e188	GH3	N	3
Fc.00g074020.m01.polypeptide	3.2.1.75	GH30_3(57-472)	GH30_e57	GH30_3	Y(1-23)	3
Fc.00g103270.m01.polypeptide	3.2.1.20|3.2.1.84	GH31_1(248-805)	GH31_e7	GH31	N	3
Fc.00g049060.m01.polypeptide	3.2.1.20|3.2.1.84	GH31_1(366-814)	GH31_e39	GH31_1	Y(1-31)	3
Fc.00g095700.m01.polypeptide	-	GH31_15(171-598)	GH31_e77	GH31	N	3
Fc.00g106300.m01.polypeptide	-	GH31_2(237-720)	GH31_e95	GH31_2	N	3
Fc.00g039200.m01.polypeptide	3.2.1.177	GH31_3(259-698)	GH31_e31	GH31_3	N	3
Fc.00g025790.m01.polypeptide	3.2.1.177	GH31_4(227-678)	GH31_e0	GH31	N	3
Fc.00g026430.m01.polypeptide	4.2.2.13	GH31_8(331-938)	GH31_e21	GH31	N	3
Fc.00g074880.m01.polypeptide	-	GH32(32-320)	GH32_e127	GH32	N	3
Fc.00g039570.m01.polypeptide	3.2.1.26|2.4.1.100|2.4.1.-	GH32(47-395)	GH32_e34	GH32	N	3
Fc.00g025780.m01.polypeptide	-	GH36(3-335)	GH36_e14	GH36	N	3
Fc.00g098260.m01.polypeptide	3.2.1.28	GH37(148-709)	GH37_e7	GH37	N	3
Fc.00g078350.m01.polypeptide	3.2.1.28	GH37(51-625)	GH37_e4	GH37	Y(1-30)	3
Fc.00g048020.m01.polypeptide	3.2.1.24	GH38(294-550)	GH38_e20	GH38	N	3
Fc.00g061690.m01.polypeptide	3.2.1.24	GH38(340-598)	GH38_e20	GH38	N	3
Fc.00g035660.m01.polypeptide	3.2.1.37|3.2.1.55	GH43_1(3-321)	GH43_e53	GH43_1	N	3
Fc.00g025990.m01.polypeptide	3.2.1.37|3.2.1.55|3.2.1.-|-	GH43_11(746-1037)+CBM91(1067-1269)	GH43_e285+CBM91_e24	GH43_11	N	3
Fc.00g012020.m01.polypeptide	-	GH43_13(9-315)+CBM91(351-530)	GH43_e271+CBM91_e16	CBM91+GH43_13	N	3
Fc.00g032970.m01.polypeptide	-	GH43_26(36-331)	GH43_e66	GH43_26	Y(1-32)	3
Fc.00g025010.m01.polypeptide	-	GH43_30(59-337)	GH43_e158	GH43_30	N	3
Fc.00g051900.m01.polypeptide	-	GH43_30(62-319)	GH43_e44	N	Y(1-21)	2
Fc.00g034850.m01.polypeptide	-	GH43_33(41-469)	GH43_e33	GH43_33	Y(1-24)	3
Fc.00g054310.m01.polypeptide	3.2.1.99	GH43_6(32-323)	GH43_e141	GH43_6	Y(1-25)	3
Fc.00g103090.m01.polypeptide	3.2.1.4	GH45(26-222)	GH45_e0	N	Y(1-22)	2
Fc.00g092680.m01.polypeptide	3.2.1.113	GH47(101-594)	GH47_e5	GH47	N	3
Fc.00g005980.m01.polypeptide	3.2.1.113	GH47(101-604)	GH47_e5	GH47	N	3
Fc.00g021780.m01.polypeptide	3.2.1.113	GH47(106-564)	GH47_e5	GH47	N	3
Fc.00g009600.m01.polypeptide	3.2.1.113	GH47(111-577)	GH47_e5	GH47	N	3
Fc.00g064660.m01.polypeptide	3.2.1.113	GH47(149-642)	GH47_e17	GH47	N	3
Fc.00g014350.m01.polypeptide	3.2.1.113	GH47(283-1096)	GH47_e5	GH47	Y(1-33)	3
Fc.00g020600.m01.polypeptide	-	GH47(36-578)	GH47_e19	GH47	Y(1-21)	3
Fc.00g061580.m01.polypeptide	3.2.1.113	GH47(45-518)	GH47_e16	GH47	Y(1-20)	3
Fc.00g073960.m01.polypeptide	3.2.1.113	GH47(48-518)	GH47_e16	GH47	Y(1-21)	3
Fc.00g101050.m01.polypeptide	3.2.1.113	GH47(98-561)	GH47_e5	GH47	N	3
Fc.00g093030.m01.polypeptide	3.2.1.11|3.2.1.57	GH49(32-571)	GH49_e0	GH49	Y(1-21)	3
Fc.00g022120.m01.polypeptide	3.2.1.11|3.2.1.57	GH49(35-629)	GH49_e0	GH49	Y(1-24)	3
Fc.00g105890.m01.polypeptide	3.2.1.11|3.2.1.57	GH49(35-629)	GH49_e0	GH49	N	3
Fc.00g014320.m01.polypeptide	3.2.1.21|3.2.1.45|3.2.1.104	GH5_12(15-548)	GH5_e145	GH5_12	N	3
Fc.00g010160.m01.polypeptide	3.2.1.45	GH5_12(28-594)	GH5_e298	GH5_12	N	3
Fc.00g066280.m01.polypeptide	3.2.1.75	GH5_15(67-375)	GH5_e206	GH5_15	Y(1-22)	3
Fc.00g077910.m01.polypeptide	3.2.1.75	GH5_15(94-395)	GH5_e206	GH5_15	Y(1-20)	3
Fc.00g001360.m01.polypeptide	3.2.1.75	GH5_15(97-400)	GH5_e57	GH5_15	N	3
Fc.00g000770.m01.polypeptide	3.2.1.4|3.2.1.37	GH5_22(18-127)	GH5_e288	N	N	2
Fc.00g104550.m01.polypeptide	3.2.1.4|3.2.1.37	GH5_22(48-346)	GH5_e288	GH5_22	N	3
Fc.00g075430.m01.polypeptide	3.2.1.4|3.2.1.37	GH5_22(75-372)	GH5_e288	GH5_22	N	3
Fc.00g065550.m01.polypeptide	-	GH5_24(152-464)	GH5_e56	GH5_24	N	3
Fc.00g044860.m01.polypeptide	-	GH5_31(41-316)	GH5_e13	N	Y(1-23)	2
Fc.00g027020.m01.polypeptide	3.2.1.4	GH5_5(129-406)	GH5_e137	CBM1+GH5_5	Y(1-23)	3
Fc.00g105580.m01.polypeptide	3.2.1.4	GH5_5(23-314)	GH5_e131	GH5_5	N	3
Fc.00g039060.m01.polypeptide	3.2.1.58	GH5_9(347-670)	GH5_e261	GH5_9	N	3
Fc.00g054450.m01.polypeptide	3.2.1.55	GH51_1(15-504)	GH51_e31	GH51_1	N	3
Fc.00g063390.m01.polypeptide	3.2.1.89	GH53(22-346)	GH53_e5	GH53	Y(1-55)	3
Fc.00g055420.m01.polypeptide	3.2.1.55|3.2.1.37	GH54(28-345)+CBM42(363-503)	GH54_e0+CBM42_e0	CBM42+GH54	Y(1-26)	3
Fc.00g082680.m01.polypeptide	3.2.1.39	GH55(30-745)	GH55_e14	GH55	Y(1-27)	3
Fc.00g027500.m01.polypeptide	3.2.1.58	GH55_2(214-974)	GH55_e8	CBM50+GH55	N	3
Fc.00g059960.m01.polypeptide	3.2.1.58	GH55_2(256-1011)	GH55_e8	GH55_2	N	3
Fc.00g034300.m01.polypeptide	3.2.1.58	GH55_2(33-783)	GH55_e8	GH55	Y(1-26)	3
Fc.00g108540.m01.polypeptide	3.2.1.58	GH55_2(43-781)	GH55_e8	GH55_2	Y(1-24)	3
Fc.00g034360.m01.polypeptide	3.2.1.58	GH55_2(72-826)	GH55_e8	GH55	Y(1-22)	3
Fc.00g049310.m01.polypeptide	3.2.1.106|3.2.1.-	GH63(587-798)	GH63_e12	GH63	Y(1-21)	3
Fc.00g075970.m01.polypeptide	-	GH64(3-364)	GH64_e16	GH64	N	3
Fc.00g116000.m01.polypeptide	-	GH64(72-443)	GH64_e15	GH64	Y(1-17)	3
Fc.00g104070.m01.polypeptide	-	GH64(78-450)	GH64_e15	GH64	Y(1-41)	3
Fc.00g055260.m01.polypeptide	3.2.1.28|-	GH65(436-799)	GH65_e25+CBM32_e187	CBM32+GH65	N	3
Fc.00g065110.m01.polypeptide	3.2.1.176|3.2.1.132|3.2.1.4	GH7(19-451)	GH7_e0	CBM1+GH7	Y(1-23)	3
Fc.00g105370.m01.polypeptide	3.2.1.4	GH7(21-414)	GH7_e5	GH7	Y(1-22)	3
Fc.00g116280.m01.polypeptide	-	GH71(125-502)	GH71_e14	GH71	N	3
Fc.00g043410.m01.polypeptide	3.2.1.59	GH71(26-396)	GH71_e1	GH71	Y(1-24)	3
Fc.00g057780.m01.polypeptide	-	GH71(28-414)	GH71_e4	GH71	Y(1-26)	3
Fc.00g073740.m01.polypeptide	-	GH71(31-411)	GH71_e14	GH71	N	3
Fc.00g025540.m01.polypeptide	3.2.1.59	GH71(42-432)+CBM24(532-611)	GH71_e1+CBM24_e0	CBM24+GH71	Y(1-24)	3
Fc.00g045150.m01.polypeptide	3.2.1.59	GH71(5-375)	GH71_e11	GH71	N	3
Fc.00g016080.m01.polypeptide	2.4.1.-	GH72(16-333)	GH72_e9	GH72	Y(1-18)	3
Fc.00g075370.m01.polypeptide	2.4.1.-	GH72(17-327)+CBM43(380-465)	GH72_e5+CBM43_e30	CBM43+GH72	Y(1-18)	3
Fc.00g003040.m01.polypeptide	-	GH72(18-297)	GH72_e10	GH72	N	3
Fc.00g099350.m01.polypeptide	2.4.1.-	GH72(29-328)	GH72_e0	GH72	Y(1-18)	3
Fc.00g083770.m01.polypeptide	3.2.1.132	GH75(13-253)	GH75_e8	GH75	Y(1-20)	3
Fc.00g058920.m01.polypeptide	3.2.1.132	GH75(7-256)	GH75_e8	GH75	Y(1-20)	3
Fc.00g090610.m01.polypeptide	-	GH76(25-380)	GH76_e17	GH76	Y(1-25)	3
Fc.00g074410.m01.polypeptide	-	GH76(28-376)	GH76_e17	N	Y(1-20)	2
Fc.00g050950.m01.polypeptide	3.2.1.101	GH76(29-400)	GH76_e44	GH76	Y(1-22)	3
Fc.00g097310.m01.polypeptide	3.2.1.101	GH76(33-405)	GH76_e8	GH76	Y(1-24)	3
Fc.00g033380.m01.polypeptide	3.2.1.101	GH76(35-415)	GH76_e8	GH76	N	3
Fc.00g088490.m01.polypeptide	-	GH76(37-405)	GH76_e9	GH76	N	3
Fc.00g043570.m01.polypeptide	-	GH76(45-183)	GH76_e28	N	N	2
Fc.00g037980.m01.polypeptide	3.2.1.101	GH76(6-355)	GH76_e8	GH76	N	3
Fc.00g023390.m01.polypeptide	-	GH76(78-495)	GH76_e10	GH0	Y(1-21)	3
Fc.00g096620.m01.polypeptide	3.2.1.40	GH78(76-524)	GH78_e0	GH78	N	3
Fc.00g047980.m01.polypeptide	3.2.1.31|3.2.1.-	GH79(53-433)	GH79_e21	N	Y(1-21)	2
Fc.00g038910.m01.polypeptide	3.2.1.39	GH81(200-872)	GH81_e0	GH81	N	3
Fc.00g105320.m01.polypeptide	-	GH88(71-480)	GH88_e4	GH88	N	3
Fc.00g073080.m01.polypeptide	-	GH89(2-378)	GH89_e15	GH89	N	3
Fc.00g039660.m01.polypeptide	-	GH92(2-219)	GH92_e35	N	N	2
Fc.00g087640.m01.polypeptide	-	GH92(252-749)	GH92_e32	GH92	N	3
Fc.00g105450.m01.polypeptide	-	GH93(1-127)	GH93_e18	N	N	2
Fc.00g025750.m01.polypeptide	-	GH93(40-291)	GH93_e18	GH93	Y(1-27)	3
Fc.00g105460.m01.polypeptide	-	GH93(46-188)	GH93_e18	N	N	2
Fc.00g017020.m01.polypeptide	-	GT1(121-462)	GT1_e208	GT1	N	3
Fc.00g074660.m01.polypeptide	2.4.1.173|2.4.1.-	GT1(128-525)	GT1_e153	GT1	N	3
Fc.00g030890.m01.polypeptide	2.4.1.-	GT1(154-461)	GT1_e34	GT1	N	3
Fc.00g045270.m01.polypeptide	-	GT1(174-511)	GT1_e475	GT1	N	3
Fc.00g004960.m01.polypeptide	2.4.1.173|2.4.1.-	GT1(262-575)	GT1_e153	GT1	N	3
Fc.00g046220.m01.polypeptide	2.4.1.173|2.4.1.-	GT1(265-586)	GT1_e153	GT1	N	3
Fc.00g038840.m01.polypeptide	-	GT1(31-364)	GT1_e208	GT1	N	3
Fc.00g027790.m01.polypeptide	-	GT1(39-434)	GT1_e89	GT1	N	3
Fc.00g077130.m01.polypeptide	2.4.1.173|2.4.1.-	GT1(426-733)	GT1_e153	GT1	N	3
Fc.00g011700.m01.polypeptide	2.4.1.173	GT1(940-1355)	GT1_e24	GT1	N	3
Fc.00g092470.m01.polypeptide	2.4.1.131|2.4.1.-	GT15(108-378)	GT15_e0	GT15	N	3
Fc.00g001670.m01.polypeptide	-	GT15(118-423)	GT15_e5	GT15	N	3
Fc.00g114000.m01.polypeptide	-	GT15(47-380)	GT15_e2	N	N	2
Fc.00g052800.m01.polypeptide	2.4.1.131|2.4.1.-	GT15(74-352)	GT15_e0	GT15	Y(1-32)	3
Fc.00g078400.m01.polypeptide	-	GT17(65-358)	GT17_e5	GT17	N	3
Fc.00g071820.m01.polypeptide	2.4.1.83	GT2(10-179)	GT2	GT2	N	3
Fc.00g086590.m01.polypeptide	2.4.1.16	GT2(1056-1563)	GT2	GT2	N	3
Fc.00g091300.m01.polypeptide	-	GT2(120-257)	GT2	GT2	N	3
Fc.00g086600.m01.polypeptide	2.4.1.16	GT2(1210-1717)	GT2	GT2	N	3
Fc.00g073040.m01.polypeptide	2.4.1.16	GT2(185-353)+GT2(330-565)	GT2+GT2	GT2	N	3
Fc.00g097690.m01.polypeptide	2.4.1.16	GT2(217-379)+GT2(357-576)	GT2+GT2	GT2	N	3
Fc.00g098970.m01.polypeptide	2.4.1.16	GT2(218-386)+GT2(363-590)	GT2+GT2	GT2	N	3
Fc.00g104160.m01.polypeptide	2.4.1.-	GT2(245-478)	GT2	GT2	N	3
Fc.00g081660.m01.polypeptide	-	GT2(246-464)	GT2	GT2	N	3
Fc.00g086450.m01.polypeptide	2.4.1.16	GT2(253-541)	GT2	GT2	N	3
Fc.00g106620.m01.polypeptide	-	GT2(305-668)	GT2	GT2	N	3
Fc.00g038050.m01.polypeptide	N	GT2(502-709)	N	GT0	N	2
Fc.00g085590.m01.polypeptide	2.4.1.16	GT2(504-666)+GT2(644-868)	GT2+GT2	GT2	N	3
Fc.00g069040.m01.polypeptide	2.4.1.16	GT2(670-1193)	GT2	GT2	N	3
Fc.00g020810.m01.polypeptide	-	GT2(77-312)	GT2	GT2	N	3
Fc.00g042750.m01.polypeptide	N	GT2(92-173)	N	GT2	N	2
Fc.00g016240.m01.polypeptide	2.4.1.15	GT20(10-477)	GT20_e0	GT20	N	3
Fc.00g094700.m01.polypeptide	2.4.1.15	GT20(157-613)	GT20_e24	GT20	Y(1-26)	3
Fc.00g011520.m01.polypeptide	3.1.3.12	GT20(182-716)	GT20_e19	GT20	N	3
Fc.00g048470.m01.polypeptide	2.4.1.80	GT21(51-365)	GT21_e38	GT21	N	3
Fc.00g068560.m01.polypeptide	-	GT22(2-249)	GT22_e27	GT22	N	3
Fc.00g077450.m01.polypeptide	-	GT22(27-478)	GT22_e3	GT22	N	3
Fc.00g091850.m01.polypeptide	2.4.1.259|2.4.1.261	GT22(36-467)	GT22_e1	GT22	N	3
Fc.00g112230.m01.polypeptide	2.4.1.-	GT22(5-397)	GT22_e21	GT22	N	3
Fc.00g012620.m01.polypeptide	2.4.1.-	GT24(1169-1416)	GT24_e1	GT24	Y(1-34)	3
Fc.00g013270.m01.polypeptide	-	GT25(75-294)	GT25_e168	GT25	N	3
Fc.00g051040.m01.polypeptide	2.4.1.11	GT3(23-659)	GT3_e0	GT3	N	3
Fc.00g112700.m01.polypeptide	-	GT32(104-183)	GT32_e69	N	N	2
Fc.00g059540.m01.polypeptide	2.4.1.257	GT32(109-192)	GT32_e68	GT32	Y(1-36)	3
Fc.00g044190.m01.polypeptide	-	GT32(126-198)	GT32_e42	GT32	N	3
Fc.00g045690.m01.polypeptide	-	GT32(134-217)	GT32_e76	GT32	N	3
Fc.00g088270.m01.polypeptide	2.4.1.142|2.4.1.-	GT33(47-461)	GT33_e1	GT33	N	3
Fc.00g112340.m01.polypeptide	-	GT34(154-418)	GT34_e13	GT34	N	3
Fc.00g032110.m01.polypeptide	-	GT34(66-291)	GT34_e9	GT34	N	3
Fc.00g088040.m01.polypeptide	2.4.1.1	GT35(171-886)	GT35_e0	GT35	N	3
Fc.00g064720.m01.polypeptide	2.4.1.109	GT39(59-303)	GT39_e12	GT39	N	3
Fc.00g035760.m01.polypeptide	2.4.1.109	GT39(64-309)	GT39_e9	GT39	N	3
Fc.00g007710.m01.polypeptide	2.4.1.109	GT39(65-303)	GT39_e30	GT39	N	3
Fc.00g023950.m01.polypeptide	2.4.1.198	GT4(219-350)	GT4_e954	GT4	N	3
Fc.00g009070.m01.polypeptide	2.4.1.257|2.4.1.132	GT4(219-398)	GT4_e2823	GT4	N	3
Fc.00g083720.m01.polypeptide	-	GT4(249-404)	GT4_e4041	GT4	N	3
Fc.00g029290.m01.polypeptide	2.4.1.131	GT4(361-490)	GT4_e1364	GT4	N	3
Fc.00g031590.m01.polypeptide	2.4.1.231	GT4(449-618)	GT4_e3141	GT4	N	3
Fc.00g013520.m01.polypeptide	2.4.1.34	GT48(869-1648)	GT48_e0	GT48	N	3
Fc.00g022880.m01.polypeptide	2.4.1.-	GT50(131-402)	GT50_e0	GT50	N	3
Fc.00g006890.m01.polypeptide	2.4.1.265|2.4.1.-	GT57(23-489)	GT57_e1	GT57	N	3
Fc.00g078140.m01.polypeptide	2.4.1.267	GT57(65-296)+GT57(337-566)	GT57_e0	GT57	N	3
Fc.00g092380.m01.polypeptide	2.4.1.258	GT58(33-396)	GT58_e1	GT58	N	3
Fc.00g092550.m01.polypeptide	-	GT59(71-382)	GT59_e2	GT59	N	3
Fc.00g099220.m01.polypeptide	-	GT62(100-362)	GT62_e2	GT62	N	3
Fc.00g113060.m01.polypeptide	2.4.1.-|2.4.1.257	GT62(75-339)	GT62_e0	GT62	Y(1-48)	3
Fc.00g085920.m01.polypeptide	-	GT62(84-347)	GT62_e5	GT62	N	3
Fc.00g000830.m01.polypeptide	-	GT64(87-331)	GT64_e4	GT64	N	3
Fc.00g066570.m01.polypeptide	2.4.99.18	GT66(21-667)	GT66_e1	GT66	N	3
Fc.00g064550.m01.polypeptide	2.4.1.-	GT69(58-297)	GT69_e1	N	N	2
Fc.00g064730.m01.polypeptide	2.4.1.-	GT69(60-316)	GT69_e1	GT69	N	3
Fc.00g042020.m01.polypeptide	-	GT71(151-414)	GT71_e24	GT71	N	3
Fc.00g021540.m01.polypeptide	-	GT71(173-437)	GT71_e24	GT71	N	3
Fc.00g005880.m01.polypeptide	2.4.1.186	GT8(9-221)	GT8_e149	GT8	N	3
Fc.00g099980.m01.polypeptide	-	GT8(9-281)	GT8_e176	GT8	N	3
Fc.00g073670.m01.polypeptide	-	GT90(278-545)	GT90_e6	GT90	N	3
Fc.00g026460.m01.polypeptide	-	GT90(315-585)	GT90_e11	GT90	N	3
Fc.00g102220.m01.polypeptide	-	GT90(320-598)	GT90_e11	GT90	N	3
Fc.00g109660.m01.polypeptide	-	GT90(350-619)	GT90_e20	GT90	Y(1-28)	3
Fc.00g004700.m01.polypeptide	-	GT90(486-767)	GT90_e18	GT90	N	3
Fc.00g026070.m01.polypeptide	-	GT90(587-874)	GT90_e11	GT90	N	3
Fc.00g009630.m01.polypeptide	-	N	GT31_e89	GT31	N	2
Fc.00g022340.m01.polypeptide	-	N	GT31_e34	GT31	N	2
Fc.00g006220.m01.polypeptide	-	N	GT41_e74	GT41	N	2
Fc.00g063180.m01.polypeptide	-	N	GT31_e37	GT31	N	2
Fc.00g090050.m01.polypeptide	-	N	GT31_e19	GT31	N	2
Fc.00g095110.m01.polypeptide	-	N	GT31_e75	GT31	N	2
Fc.00g100820.m01.polypeptide	-	N	GT31_e65	GT31	Y(1-34)	2
Fc.00g026520.m01.polypeptide	-	N	GT1_e607	GT1	N	2
Fc.00g082580.m01.polypeptide	3.2.1.25	N	GH2_e138	GH2	N	2
Fc.00g027650.m01.polypeptide	-	N	GT31_e101	GT31	N	2
Fc.00g101790.m01.polypeptide	-	N	CBM48_e18	CBM48	N	2
Fc.00g019100.m01.polypeptide	-	N	GH36_e13	GH36	N	2
Fc.00g001630.m01.polypeptide	-	N	CBM50_e566	CBM50	N	2
Fc.00g028780.m01.polypeptide	-	N	GT31_e60	GT31	N	2
Fc.00g057090.m01.polypeptide	-	N	GT2	GT2	N	2
Fc.00g068790.m01.polypeptide	3.2.1.-	N	GH17_e33	GH17	Y(1-20)	2
Fc.00g022330.m01.polypeptide	-	N	GT2	GT2	N	2
Fc.00g058710.m01.polypeptide	-	N	AA2_e1+AA2_e1	AA0	N	2
Fc.00g086290.m01.polypeptide	-	N	CBM50_e307	CBM50	N	2
Fc.00g008550.m01.polypeptide	4.2.2.10	PL1_4(111-295)	PL1_e16	PL1_4	Y(1-24)	3
Fc.00g061020.m01.polypeptide	4.2.2.2	PL1_7(80-261)	PL1_e18	PL1_7	Y(1-29)	3
Fc.00g057110.m01.polypeptide	4.2.2.14	PL20(24-257)	PL20_e1	PL20	Y(1-21)	3
Fc.00g105540.m01.polypeptide	N	PL29(73-326)	N	GT2	N	2
Fc.00g102190.m01.polypeptide	4.2.2.2	PL3_2(181-367)	PL3_e9	CBM1+PL3_2	Y(1-19)	3
Fc.00g103930.m01.polypeptide	4.2.2.2	PL3_2(29-213)	PL3_e9	PL3_2	Y(1-27)	3
Fc.00g052530.m01.polypeptide	4.2.2.2	PL3_2(33-222)	PL3_e18	PL3_2	Y(1-24)	3
Fc.00g064330.m01.polypeptide	4.2.2.23	PL4_1(18-530)	PL4_e12	PL4_1	Y(1-20)	3
Fc.00g050300.m01.polypeptide	4.2.2.23	PL4_3(25-656)	PL4_e1	PL4_3	N	3
Fc.00g092250.m01.polypeptide	-	PL42(41-275)	PL42_e2	PL42	Y(1-19)	3
Fc.00g001150.m01.polypeptide	-	PL9_3(15-382)	PL9_e35	PL9_3	Y(1-16)	3
